# Strategies to Identify and Edit Improvements in Synthetic Genome Segments Episomally

**DOI:** 10.1101/2022.03.18.484905

**Authors:** Alexandra Rudolph, Akos Nyerges, Anush Chiappino-Pepe, Matthieu Landon, Maximilien Baas-Thomas, George Church

**Affiliations:** Department of Genetics, Harvard Medical School, Boston, MA, 02115, USA; Wyss Institute for Biologically Inspired Engineering, Boston, MA, 02115, USA

## Abstract

Genome engineering projects often utilize bacterial artificial chromosomes (BACs) to carry multi-kilobase DNA segments on low copy number vectors. However, DNA synthesis and amplification have the potential to impose mutations on the contained DNA segments that can in turn reduce or prevent viability of the final strain. Here, we describe improvements to a multiplex automated genome engineering (MAGE) protocol to improve recombineering frequency and multiplexability. This protocol was applied to ‘recoding’ an *Escherichia coli* strain to swap out seven codons to synonymous alternatives genome-wide. Ten 44,402 to 47,179 bp *de novo* synthesized BAC-contained DNA segments from the recoded strain were unable to complement deletion of the corresponding 33 to 61 wild type genes using a single antibiotic resistance marker. Next-Generation Sequencing was used to identify 1-7 non-recoding mutations in essential genes per segment, and MAGE in turn proved a useful strategy to repair these mutations on the BAC-contained recoded segment when both the recoded and wild type copies of the mutated genes had to exist by necessity during the repair process. This strategy could be adapted to mutation identification and repair for other large-scale genome engineering projects, or for incorporation of small genetic engineering sites for quick protocol adjustments.
