## Supplementary Table 1 for "Strategies to Identify and Edit Improvements in Synthetic Genome Segments Episomally"

### Sheet: Sheet1
Project Name	DNA Sequence Name	Length (bp)	Modified Bases	DNA Sequence
Recombineering Efficiency Test	lacZ-off-f	90	2 5' phosphorothioated bonds	G*A*TTAAGTTGGGTAACGCCAGGGTTTTCCCAGTCACGACGTTGTCAAACGACGGCCAGTGAATCCGTAATCATGGTCATAGCTGTTTCCT
Recombineering Test	lacZ-off-r	90	2 5' phosphorothioated bonds	A*G*GAAACAGCTATGACCATGATTACGGATTCACTGGCCGTCGTTTGACAACGTCGTGACTGGGAAAACCCTGGCGTTACCCAACTTAATC
Recombineering Test	lacZ-cass-2-f	20	None	GGTGTGTGGGTTAGGTCTGG
Recombineering Test	lacZ-cass-2-r	20	None	ATATCCCGCCGTTAACCACC
rE.coli-57 Segment Repair	4-lpxB.192067.fix-r	90	2 5' phosphorothioated bonds	T*C*AATACCAACAAAAACATCTGGCTTCAGTTCGCCAAAACGCTTTGTCAGATCGGCACGAATATGCAGTAGGCGACGCAGACGACCGAGC
rE.coli-57 Segment Repair	4-lpxB.fix.check-f	20	None	CGCTCGATGAAGTGAAACCG
rE.coli-57 Segment Repair	4-lpxB.fix.check-r	19	None	GGCCAAGGGACCACGATAG
rE.coli-57 Segment Repair	7-secD.335564.fix-r	90	2 5' phosphorothioated bonds	G*T*CCTTAGTGAAGTTAGACATGATGTTACCACCAGCTGAATCGAGCGAGATGTTAACCTGCGGTTGGTTGTATTCGTCCTGCGAGGAAGT
rE.coli-57 Segment Repair	7-dxs.346371.fix-r	90	2 5' phosphorothioated bonds	G*C*ACCGAAGAACATATTAAAGGCATGGTAGTGCCTGGCACGCTATTTGAAGAGCTGGGCTTTAACTACATCGGCCCGGTGGACGGTCACG
rE.coli-57 Segment Repair	7-ispA.del.347794.fix-r**	90	2 5' phosphorothioated bonds	T*C*CTGGTTTATGCCACCGGTCATATGTTCGGCGTTTCAACAAACACGCTGGACGCACCCGCTGCCGCCGTTGAGTGTATCCACGCTTACT
rE.coli-57 Segment Repair	7-secD.fix.check-f	25	None	CTCAACCGTTATCCTCTATGGAAGT
rE.coli-57 Segment Repair	7-secD.fix.check-r	25	None	AAGGATAAGGTTGGCAATCAGAGCC
rE.coli-57 Segment Repair	7-dxs.fix.check-f	22	None	ACGATTTCGGAAGACAACCTGA
rE.coli-57 Segment Repair	7-dxs.fix.check-r	20	None	CGGACTACATCATCCAGCGT
rE.coli-57 Segment Repair	7-ispA.35946.fix.check-f	20	None	GGCATATCGGCATCTGAAAG
rE.coli-57 Segment Repair	7-ispA.fix.check-r	22	None	CCCTTTTACACCGGACAATGAG
rE.coli-57 Segment Repair	12-leuS.546695.546723.fix.ol-r**	90	2 5' phosphorothioated bonds	T*C*AAACCGGTTATCCTGGCAGCTGACGGCTCCGAGCCAGATCTTTCTCAGCAAGCCCTGGCTGAAAAAGGCGTGCTGTTCAACTCTGGCG
rE.coli-57 Segment Repair	12-leuS.547292.fix-r	90	2 5' phosphorothioated bonds	G*A*CCGTACTGGCGAACGAACAAGTTATCGACGGCTGCTGCTGGCGCTGCGATACCAAAGTTGAACGTAAAGAGATCCCGCAGTGGTTTAT
rE.coli-57 Segment Repair	12-leuS.547368.fix-r	90	2 5' phosphorothioated bonds	T*C*ACGCGAGCTGGCAACCTGTACGCCGGAATACTACCGTTGGGAACAGAAATTCTTCACCGAGCTGTATAAAAAAGGCCTGGTATATAAG
rE.coli-57 Segment Repair	12-lnt.561854.fix-r	90	2 5' phosphorothioated bonds	G*C*GACTAAATAAGCAGAACCGCTACGATACCTACAACACCATCATCACGCTGGGTAAAGGTGCGCCGTACTCATACGAATCAGCCGATCG
rE.coli-57 Segment Repair	12-glnS.579037.fix-r	90	2 5' phosphorothioated bonds	C*A*TTTCCGGTTTGTTCGGATGGTTCGGCATGGTAACCATTTCGCCTTCGCCCTGATAGTTTTCGATAACCAGTTTCACCGGATCGATAAC
rE.coli-57 Segment Repair	12-glnS.579290.fix-r	90	2 5' phosphorothioated bonds	C*C*AGTGAATAACACCTTTGACTTTACGACCATCTGCCGGATCTTTTGATAGGGTATCGGCGTCATAAGTACAGAAGATGGTGGTGATATT
rE.coli-57 Segment Repair	12-leuS.miss.fix.check-f	24	None	TGGAAGAAGCGGAAGTAAAGAAGA
rE.coli-57 Segment Repair	12-leuS.miss.fix.check-r	23	None	TTTGGGCAGCAAACTTCGTACTA
rE.coli-57 Segment Repair	12-2.leuS.1bp.fix.check-f	22	None	CGGGAATTTCTTCGCCCGTAAG
rE.coli-57 Segment Repair	12-2.leuS.1bp.fix.check-r	26	None	CATTTGAAGTAACCGAAGACGAGTCA
rE.coli-57 Segment Repair	12-lnt.fix.check-f	18	None	TGAGCGTAGCAGTGGGCG
rE.coli-57 Segment Repair	12-lnt.fix.check-r	22	None	CTACGTGATAAAGGTTCATCGC
rE.coli-57 Segment Repair	12-glnS.fix.check-f	19	None	AAAACTCACCGTACCGCGA
rE.coli-57 Segment Repair	12-glnS.fix.check-r	21	None	CCATCTGCCGGATCTTTTGAT
rE.coli-57 Segment Repair	12-glnS_2.fix.check-f	21	None	TCACGTCAGGTGCCGTTTTCA
rE.coli-57 Segment Repair	12-glnS_2_fix.check-r	23	None	AGAACGTTTGCCGGAAAACGTAC
rE.coli-57 Segment Repair	18-mukB.842560.fix-r	90	2 5' phosphorothioated bonds	G*A*TACGTTCTGTAGCCCCTGGTTGAGCATACGGATACGGTTCTGCTCGCGCTGAATGGTTTTGCGAATGATGTTCGCCACCGAGCGGGAG
rE.coli-57 Segment Repair	18-mukB.fix.check-f	20	None	CGCGACTTAACCTGCTAGCT
rE.coli-57 Segment Repair	18-mukB.fix.check-r	20	None	CTGGAAGCGTTTCAGGGAGT
rE.coli-57 Segment Repair	36-argS.1640954.fix-r	90	2 5' phosphorothioated bonds	T*G*CCGGATCAAGGAAAATGTTGATAAAGCCTGGACCGGCGATCTCAACTTTTGAGGCGATACCGTTAAGATCCAGATGAGTCAGAACTTG
rE.coli-57 Segment Repair	36-pgsA.1656661.fix-r	90	2 5' phosphorothioated bonds	C*T*TGTCTTTTATCTGCCTGTCACCTGGTCGCCGTTTGCCGCCGCGCTCATTTTCTGCGTCGCGGCGGTGACTGACTGGTTCGATGGTTTT
rE.coli-57 Segment Repair	36-argS.new.fix.check-f	18	None	ACCAAGCGACGGCGTAAG
rE.coli-57 Segment Repair	36-argS.fix.check-r	21	None	TGGTAGAACGAAGATGACCGA
rE.coli-57 Segment Repair	36-pgsA.fix.check-f	21	None	AGCTCAGATTCGTTTAGCGGT
rE.coli-57 Segment Repair	36-pgsA.fix.check-r	22	None	TGTCTCTGTAGCAACATAGGGG
rE.coli-57 Segment Repair	42-nrdB.1918594.fix-r	90	2 5' phosphorothioated bonds	A*A*CAAGCAAAGGATACATAGAAACGAATCGCTTCCAGCGCGTTAACTGACATCAGGCAGAGATACAGTTTTTTCTTCAGCTCGCGCAGCG
rE.coli-57 Segment Repair	42-nrdB.new.fix.check-f	21	None	GCGCGGTTATGTTTCCATCAA
rE.coli-57 Segment Repair	42-nrdB.new.fix.check-r	19	None	CCATCTCAGGATCGTCCGC
rE.coli-57 Segment Repair	59-dnaG.2685861.fix-r	90	2 5' phosphorothioated bonds	T*G*ACCAGTTCACGGAAAAGGCCAAGTCCAGGGAGCTTATTTTCATCCAGATTCTCAAGCGGCGGGACGAGCGTCGCTAGTTCTGGATTTT
rE.coli-57 Segment Repair	59-dnaG.fix.check-f	20	None	TTCAACGCTGGCACTACCAC
rE.coli-57 Segment Repair	59-dnaG.fix.check-r	21	None	TGAGGAAAGAACTTGAGCGGC
rE.coli-57 Segment Repair	64-fusA.2923948.fix-r	90	2 5' phosphorothioated bonds	A*A*GAAGTTCGCGCGGGCGACATCGCTGCTGCTATCGGTCTGAAAGACGTAACCACTGGTGACACCCTGTGTGACCCGGATGCGCCGATCA
rE.coli-57 Segment Repair	64-fusA.2923103.fix-r	90	2 5' phosphorothioated bonds	T*A*AGATCCACGCTGAAGTACCGCTGTCTGAAATGTTCGGATACGCAACTCAGCTGCGTTCTCTGACCAAAGGTCGTGCATCATACACTAT
rE.coli-57 Segment Repair	64-fusA1.fix.check-f	20	None	TGGTGGAGTGTTTTTGTCGG
rE.coli-57 Segment Repair	64-fusA1.fix.check-r	21	None	TGACGTTATCGGTGACCTTTC
rE.coli-57 Segment Repair	64-fusA2.fix.check-f	20	None	ACTGCGATGGAGATTACCGG
rE.coli-57 Segment Repair	64-fusA2.fix.check-r	20	None	TCGGTCCTTTTCACACCAGG
rE.coli-57 Segment Repair	71_rpmB_del_fix-r_1337	90	2 5' phosphorothioated bonds	A*C*CCCATACGAAGCTCGAGCTAATTTGATTTTTGGAGAATAGACATGTCCCGAGTCTGCCAAGTTACTGGCAAGCGTCCGGTGACCGGTA
rE.coli-57 Segment Repair	71_dfp_del_fix-r_2782	90	2 5' phosphorothioated bonds	G*G*AAGCAAGCACCTCAAGATTATGCTGCGTGGCAGCGGCACGGTACATCTGCTGGTTCATGGCGGGGAGCACGGCTACAGGAGCTGGAGT
rE.coli-57 Segment Repair	71-rpmB.del.check-f	20	None	ACCAGCAGAAGAAACCAGCT
rE.coli-57 Segment Repair	71-rpmB.del.check-r	20	None	TCACCTCTACTCTCACCGGA
rE.coli-57 Segment Repair	71-dfp.del.check-f	20	None	TCCGGTGAGAGTAGAGGTGA
rE.coli-57 Segment Repair	71-dfp.del.check-r	20	None	CGATGGTCTTTTAGTGCGGC
rE.coli-57 Segment Repair	72-gyrB.3306018.fix-r	90	2 5' phosphorothioated bonds	G*A*AACCACTATGGACCCGGAATCACGTCGTATGCTGCGCGTTACCGTTAAAGATGCGATTGCTGCCGACCAGCTATTCACCACGCTGATG
rE.coli-57 Segment Repair	72-yidC.3313302.fix-r	90	2 5' phosphorothioated bonds	T*G*CTCCCAGGCTTGCCAGATCATGAAAGACACGAACAGTAGAGCGATGACAAGAAGATTGCGTTGCGAATCCATCGTTAGTGTTCCCGGG
rE.coli-57 Segment Repair	72-yidC.fix.check-f	20	None	GGCTCATGGCTAACGGTGAA
rE.coli-57 Segment Repair	72-yidC.fix.check-r	22	None	TGCGAAGTTTGATGATCCGGTA
rE.coli-57 Segment Repair	72-gyrB.fix.check-f	19	None	CCGCCCGATTGCAGTTTTT
rE.coli-57 Segment Repair	72-gyrB.fix.check-r	20	None	CGCGCTCGTATCTGAACTGA
