## Supplementary Table 2 for "Strategies to Identify and Edit Improvements in Synthetic Genome Segments Episomally"

### Sheet: Sheet1
Segment	Essential Genes	Non-Recoding Mutations Present?	Mutation Change (Nucleotide Position in Gene)	Mutation Outcome (Amino Acid Position in Protein)	Repaired?
4	dapD	No
4	map	No
4	rpsB	No
4	tsf	No
4	pyrH	No
4	frr	No
4	dxr	No
4	ispU	No
4	cdsA	No
4	rseP	No
4	bamA	No
4	lpxD	No
4	fabZ	No
4	lpxA	No
4	lpxB	Yes	SNP (G254C)	Missense Mutation (R85P)	Repaired
			SNP (G747A)	Silent Mutation (A249A)	Not Repaired
4	dnaE	No
4	accA	No
4	tilS	No
4	proS	No
7	secD	Yes	SNP (C1031T)	Missense Mutation (S344L)	Repaired
7	secF	No
7	ribD	No
7	ribE	No
7	nusB	No
7	thiL	No
7	dxs	Yes	SNP (T737C)	Missense Mutation (L246P)	Repaired
7	ispA	Yes	Δ5bp (189-193)	Frameshift Deletion	Repaired
12	nadD	No
12	holA	No
12	lptE	No
12	leuS	Yes	SNP (C409T)	Nonsense Mutation (Q137*)	Repaired
			Δ1bp (529)	Frameshift Deletion	Repaired
			SNP (T1098C)	Silent Mutation (S366S)	Repaired
			SNP (A1126G)	Missense Mutation (T376A)	Repaired
12	lnt	Yes	SNP (A949G)	Missense Mutation (I317V)	Repaired
12	glnS	Yes	SNP (A1073T)	Missense Mutation (Q358L)	Repaired
			SNP (C1326T)	Silent Mutation (T442T)	Repaired
12	fldA	No
18	rpsA	No
18	msbA	No
18	lpxK	Yes	SNP (C198G)	Silent Mutation (V66V)	Not Repaired
18	kdsB	No
18	mukF	No
18	mukE	No
18	mukB	Yes	SNP (G3761A)	Missense Mutation (R1254H)	Repaired
18	asnS	No
36	argS	Yes	SNP (A227G)	Missense Mutation (E76G)	Repaired
36	pgsA	Yes	SNP (C105T)	Silent Mutation (A35A)	Repaired
42	gyrA	No
42	nrdA	No
42	nrdB	Yes	SNP (T598C)	Missense Mutation (S200P)	Repaired
59	dnaG	Yes	SNP (C1409T)	Missense Mutation (P470L)	Repaired
59	rpoD	No
64	secY	No
64	rplO	No
64	rpmD	No
64	rpsE	No
64	rplR	No
64	rplF	No
64	rpsH	No
64	rpsN	No
64	rplE	No
64	rplX	No
64	rplN	No
64	rpsQ	No
64	rpmC	No
64	rplP	No
64	rpsC	No
64	rplV	No
64	rpsS	No
64	rplB	No
64	rplW	No
64	rplD	No
64	rplC	No
64	rpsJ	No
64	fusA	Yes	Δ1bp (1167)	Frameshift Deletion	Repaired
			SNP (G2012A)	Missense Mutation (R671H)	Repaired
64	rpsG	No
64	rpsL	No
71	rpmB	Yes	Δ23bp (-8-15)	In-Frame Deletion (Start Codon Removed)	Repaired
71	dfp	Yes	Δ1bp (375)	Frameshift Deletion	Repaired
71	dut	No
71	gmk	No
71	spoT	No
72	gyrB	Yes	SNP (G2286A)	Missense Mutation (M762I)	Repaired
72	dnaN	No
72	dnaA	No
72	rpmH	No
72	rnpA	No
72	yidC	Yes	SNP (G43A)	Missense Mutation (V15M)	Repaired
				Number of Sites Repaired:	22
